# Trait-dependent diversification and spatio-ecological limits drive angiosperm diversity unevenness across the Canary Islands archipelago

**DOI:** 10.1101/2025.09.19.677265

**Authors:** Ryan F.A. Brewer, Ornela Dehayem Nanwou, Laura van Hoek, Marcelino José del Arco Aguilar, Yurena Arjona, William J. Baker, Noor M.S. van den Berg, Juli Caujapé-Castells, José María Fernández-Palacios, Cristina González-Montelongo, Ruth Jaén-Molina, Lucas S. Jansen, Louis S. Jay-García, Águedo Marrero, Sara Martín-Hernanz, Olivier Maurin, Raquel Negrão, Jairo Patiño, Stephan Scholz, Pablo Vargas, Alexandre R. Zuntini, Rampal S. Etienne, Luis Valente, Frederic Lens

## Abstract

Island biotas often show highly uneven species richness among lineages, influenced by clade age, diversification rates, and/or spatio-ecological limits. However, disentangling these drivers has been challenging due to the lack of comprehensive datasets across multiple lineages in the same geographical arena. The flora of the Canary Islands includes hundreds of plant lineages with contrasting species richness and harbours the highest number of species that evolved their woodiness in-situ (“insular woodiness”). Here, we present a phylogenomic reconstruction for Canary Island angiosperms and show that diversity unevenness in the flora is not driven by lineage age but by trait-dependent diversification and spatio-ecological limits. Our phylogenomic dataset, based on 1,244 newly generated and 501 published DNA sequences for 669 Canary Island species and 771 closely related mainland taxa, allows us to simultaneously study 435 plant lineages (∼50% of total). Applying dynamic stochastic modelling, we find the flora is shaped by high extinction and colonisation rates, maintaining a macroevolutionary equilibrium. Additionally, insular woody lineages exhibit higher diversification rates than the remaining flora. Our results suggest the uneven diversity of a highly dynamic insular region can be explained by the interaction of trait evolution and ecological constraints, providing insights into island biodiversity dynamics.
