## Supplementary Data S3 for "Trait-dependent diversification and spatio-ecological limits drive angiosperm diversity unevenness across the Canary Islands archipelago"

Family	Likely_No_of_Colonisations	No_of_Native_Species	No_of_Genera	Av_Species_per_lineage	Mainland_richness	Prop_of_species	Mainland_Species_per_CI_col	Cols_per_mainland_species	ln_CI_richness	ln_mainland_richness
Asteraceae	125	249	65	2.01	4314	0.06	34.79	0.03	5.517452896	8.369620827
Poaceae	121	130	59	1.07	1169	0.11	9.66	0.1	4.86753445	7.063903961
Fabaceae	85	127	23	1.49	1863	0.07	21.92	0.05	4.844187086	7.529943371
Caryophyllaceae	58	78	23	1.34	1403	0.06	24.19	0.04	4.356708827	7.24636808
Lamiaceae	19	74	14	3.89	1166	0.06	61.37	0.02	4.304065093	7.061334367
Crassulaceae	6	68	6	11.33	195	0.35	32.5	0.03	4.219507705	5.272999559
Brassicaceae	36	67	26	1.86	1298	0.05	36.06	0.03	4.204692619	7.168579897
Boraginaceae	16	41	10	2.56	607	0.07	37.94	0.03	3.713572067	6.408528791
Plantaginaceae	29	41	10	1.41	491	0.08	16.93	0.06	3.713572067	6.196444128
Apiaceae	26	36	18	1.38	972	0.04	37.38	0.03	3.583518938	6.879355804
Cistaceae	7	29	3	4.14	134	0.22	19.14	0.05	3.36729583	4.8978398
Cyperaceae	27	27	9	1	284	0.1	10.52	0.1	3.295836866	5.648974238
Plumbaginaceae	6	24	1	4	547	0.04	91.17	0.01	3.17805383	6.304448802
Amaranthaceae	22	23	13	1.05	279	0.08	12.68	0.08	3.135494216	5.631211782
Euphorbiaceae	16	22	2	1.38	211	0.1	13.19	0.08	3.091042453	5.351858133
Geraniaceae	19	20	2	1.05	169	0.12	8.89	0.11	2.995732274	5.129898715
Orobanchaceae	17	18	4	1.06	344	0.05	20.24	0.05	2.890371758	5.840641657
Rubiaceae	16	17	7	1.06	399	0.04	24.94	0.04	2.833213344	5.988961417
Rosaceae	13	21	10	1.6	1039	0.02	103.9	0.01	2.772588722	6.946013991
Papaveraceae	14	15	5	1.07	172	0.09	12.29	0.08	2.708050201	5.147494477
Convolvulaceae	7	14	3	2	104	0.13	14.86	0.07	2.63905733	4.644390899
Asparagaceae	7	14	4	2	377	0.04	53.86	0.02	2.63905733	5.932245187
Polygonaceae	11	12	3	1.09	171	0.07	15.55	0.06	2.48490665	5.141663557
Juncaceae	10	11	2	1.1	84	0.13	8.4	0.12	2.397895273	4.430816799
Solanaceae	7	10	4	1.43	35	0.29	5	0.2	2.302585093	3.555348061
Urticaceae	8	10	4	1.25	19	0.53	2.38	0.42	2.302585093	2.944438979
Ranunculaceae	10	10	1	1	557	0.02	55.7	0.02	2.302585093	6.32256524
Violaceae	5	9	1	1.8	157	0.06	31.4	0.03	2.197224577	5.056245805
Orchidaceae	8	8	7	1	182	0.04	22.75	0.04	2.079441542	5.204006687
Santalaceae	3	7	2	2.33	43	0.16	14.33	0.07	1.945910149	3.761200116
Hypericaceae	5	7	1	1.4	145	0.05	29	0.03	1.945910149	4.976733742
Malvaceae	5	7	1	1.4	114	0.06	22.8	0.04	1.945910149	4.736198448
Amaryllidaceae	5	6	3	1.2
Primulaceae	4	6	3	1.5	138	0.04	34.5	0.03	1.791759469	4.927253685
Campanulaceae	6	6	4	1	384	0.02	64	0.02	1.791759469	5.950642553
Onagraceae	6	6	1	1	43	0.14	7.17	0.14	1.791759469	3.761200116
Caprifoliaceae	2	5	2	2.5	342	0.01	171	0.01	1.609437912	5.834810737
Frankeniaceae	3	5	1	1.67	10	0.5	3.33	0.3	1.609437912	2.302585093
Scrophulariaceae	3	5	2	1.67	458	0.01	152.67	0.01	1.609437912	6.126869184
Resedaceae	4	5	2	1.25	60	0.08	15	0.07	1.609437912	4.094344562
Aizoaceae	5	5	3	1	9	0.56	1.8	0.56	1.609437912	2.197224577
Araceae	5	5	4	1	57	0.09	11.4	0.09	1.609437912	4.043051268
Ericaceae	2	4	2	2	61	0.07	30.5	0.03	1.386294361	4.110873864
Rutaceae	2	4	2	2	37	0.11	18.5	0.05	1.386294361	3.610917913
Apocynaceae	3	4	3	1.33	49	0.08	16.33	0.06	1.386294361	3.891820298
Oleaceae	3	4	4	1.33	15	0.27	5	0.2	1.386294361	2.708050201
Anacardiaceae	4	4	3	1	10	0.4	2.5	0.4	1.386294361	2.302585093
Lauraceae	4	4	3	1	1	4	0.25	4	1.386294361	0
Asphodelaceae	4	4	1	1	39	0.1	9.75	0.1	1.386294361	3.663561646
Potamogetonaceae	4	4	2	1	31	0.13	7.75	0.13	1.386294361	3.433987204
Rhamnaceae	2	3	1	1.5	47	0.06	23.5	0.04	1.098612289	3.850147602
Hyacinthaceae	2	3	2	1.5	0	NA	0	#N/A	1.098612289	0
Liliaceae	2	3	2	1.5	189	0.02	94.5	0.01	1.098612289	5.241747015
Tamaricaceae	3	3	1	1	32	0.09	10.67	0.09	1.098612289	3.465735903
Zygophyllaceae	3	3	1	1	38	0.08	12.67	0.08	1.098612289	3.63758616
Celastraceae	1	2	1	2	7	0.29	7	0.14	0.693147181	1.945910149
Myricaceae	1	2	2	2	2	1	2	0.5	0.693147181	0.693147181
Adoxaceae	2	2	2	1	0	NA	0	#N/A	0.693147181	0
Aquifoliaceae	2	2	1	1	2	1	1	1	0.693147181	0.693147181
Cucurbitaceae	2	2	2	1	11	0.18	5.5	0.18	0.693147181	2.397895273
Cuscutaceae	2	2	1	1	0	NA	0	#N/A	0.693147181	0
Linaceae	2	2	1	1	86	0.02	43	0.02	0.693147181	4.454347296
Rafflesiaceae (now Cytinaceae)	2	2	1	1	2	1	1	1	0.693147181	0.693147181
Iridaceae	2	2	2	1	335	0.01	167.5	0.01	0.693147181	5.814130532
Smilaceae	2	2	1	1	0	NA	0	#N/A	0.693147181	0
Acanthaceae	1	1	1	1	13	0.08	13	0.08	0	2.564949357
Araliaceae	1	1	1	1	10	0.1	10	0.1	0	2.302585093
Cynomoriaceae	1	1	1	1	1	1	1	1	0	0
Gentianaceae	1	1	1	1	94	0.01	94	0.01	0	4.543294782
Lobeliaceae	1	1	1	1	0	NA	0	#N/A	0	0
Molluginaceae	1	1	1	1	5	0.2	5	0.2	0	1.609437912
Pentaphylacaceae	1	1	1	1	0	NA	0	#N/A	0	0
Pittosporaceae	1	1	1	1	0	NA	0	#N/A	0	0
Portulacaceae	1	1	1	1	12	0.08	12	0.08	0	2.48490665
Salicaceae	1	1	1	1	75	0.01	75	0.01	0	4.317488114
Sapotaceae	1	1	1	1	1	1	1	1	0	0
Thymelaeaceae	1	1	1	1	56	0.02	56	0.02	0	4.025351691
Alismataceae	1	1	1	1	13	0.08	13	0.08	0	2.564949357
Arecaceae	1	1	1	1	4	0.25	4	0.25	0	1.386294361
Cymodoceaceae	1	1	1	1	6	0.17	6	0.17	0	1.791759469
Dioscoreaceae	1	1	1	1	5	0.2	5	0.2	0	1.609437912
Hydrocharitaceae	1	1	1	1	12	0.08	12	0.08	0	2.48490665
Typhaceae	1	1	1	1	14	0.07	14	0.07	0	2.63905733
