## Supplementary Data S4 for "Trait-dependent diversification and spatio-ecological limits drive angiosperm diversity unevenness across the Canary Islands archipelago"

	Family	No_of_Native_Species.x	Mainland_richness	mainland_proportion	p.value.x	estimate.x	conf.low.x	conf.high.x	CI_representation.x		No_of_Native_Species.y	richness	global_proportion	p.value.y	estimate.y	conf.low.y	conf.high.y	CI_representation.y
1	Asteraceae	249	4314	18.7	<0.001	5.77	5.09	6.51	Under		249	35241	10.6	<0.001	0.71	0.62	0.8	Under
2	Poaceae	130	1169	5.1	<0.001	11.12	9.38	13.06	Over		130	12297	3.7	<0.001	1.06	0.88	1.25	Under
3	Fabaceae	127	1863	8.1	0.046	6.82	5.71	8.06	Under		127	22890	6.9	<0.001	0.55	0.46	0.66	Under
4	Caryophyllaceae	78	1403	6.1	0.467	5.56	4.42	6.89	NS		78	3585	1.1	<0.001	2.18	1.72	2.71	Over
5	Lamiaceae	74	1166	5.1	0.052	6.35	5.02	7.9	NS		74	7871	2.4	<0.001	0.94	0.74	1.18	Under
6	Crassulaceae	68	195	0.8	<0.001	34.87	28.2	42.01	Over		68	1686	0.5	<0.001	4.03	3.15	5.09	Over
7	Brassicaceae	67	1298	5.6	0.508	5.16	4.02	6.51	NS		67	4242	1.3	0.075	1.58	1.23	2	NS
8	Boraginaceae	41	607	2.6	<0.001	6.75	4.89	9.05	Over		41	3537	1.1	0.565	1.16	0.83	1.57	NS
9	Plantaginaceae	41	491	2.1	<0.001	8.35	6.06	11.16	Over		41	2190	0.7	<0.001	1.87	1.35	2.53	Over
10	Apiaceae	36	972	4.2	0.473	3.7	2.61	5.09	NS		36	4028	1.2	0.071	0.89	0.63	1.24	NS
11	Cistaceae	29	134	0.6	<0.001	21.64	15	29.58	Over		29	224	0.1	<0.001	12.95	8.84	18.06	Over
12	Cyperaceae	27	284	1.2	<0.001	9.51	6.36	13.53	Over		27	5833	1.7	<0.001	0.46	0.31	0.67	Under
13	Plumbaginaceae	24	547	2.4	0.004	4.39	2.83	6.46	Over		24	1131	0.3	<0.001	2.12	1.36	3.14	Over
14	Amaranthaceae	23	279	1.2	<0.001	8.24	5.3	12.11	Over		23	2476	0.7	0.289	0.93	0.59	1.39	NS
15	Euphorbiaceae	22	211	0.9	<0.001	10.43	6.65	15.36	Over		22	6579	2	<0.001	0.33	0.21	0.51	Under
16	Geraniaceae	20	169	0.7	<0.001	11.83	7.38	17.68	Over		20	1028	0.3	<0.001	1.95	1.19	2.99	Over
17	Orobanchaceae	18	344	1.5	<0.001	5.23	3.13	8.14	Over		18	2307	0.7	0.613	0.78	0.46	1.23	NS
18	Rubiaceae	17	399	1.7	<0.001	4.26	2.5	6.73	Over		17	14547	4.4	<0.001	0.12	0.07	0.19	Under
19	Rosaceae	16	1039	4.5	<0.001	1.54	0.88	2.49	Under		16	5604	1.7	<0.001	0.29	0.16	0.46	Under
20	Papaveraceae	15	172	0.7	<0.001	8.72	4.96	13.98	Over		15	1050	0.3	<0.001	1.43	0.8	2.35	Over
21	Convolvulaceae	14	104	0.5	<0.001	13.46	7.56	21.55	Over		14	2031	0.6	0.568	0.69	0.38	1.15	NS
22	Asparagaceae	14	377	1.6	0.006	3.71	2.04	6.15	Over		14	3645	1.1	<0.001	0.38	0.21	0.64	Under
23	Polygonaceae	12	171	0.7	<0.001	7.02	3.68	11.94	Over		12	1521	0.5	0.081	0.79	0.41	1.37	NS
24	Juncaceae	11	84	0.4	<0.001	13.1	6.72	22.22	Over		11	490	0.1	<0.001	2.24	1.13	3.98	Over
25	Solanaceae	10	35	0.2	<0.001	28.57	14.64	46.3	Over		10	2871	0.9	0.002	0.35	0.17	0.64	Under
26	Urticaceae	10	19	0.1	<0.001	52.63	28.86	75.55	Over		10	2107	0.6	0.489	0.47	0.23	0.87	NS
27	Ranunculaceae	10	557	2.4	0.408	1.8	0.86	3.28	NS		10	3920	1.2	<0.001	0.26	0.12	0.47	Under
28	Violaceae	9	157	0.7	<0.001	5.73	2.65	10.6	Over		9	1115	0.3	0.014	0.81	0.37	1.53	Over
29	Orchidaceae	8	182	0.8	<0.001	4.4	1.92	8.48	Over		8	30496	9.1	<0.001	0.03	0.01	0.05	Under
30	Santalaceae	7	43	0.2	<0.001	16.28	6.81	30.7	Over		7	1147	0.3	0.124	0.61	0.25	1.25	NS
31	Hypericaceae	7	145	0.6	<0.001	4.83	1.96	9.69	Over		7	633	0.2	<0.001	1.11	0.45	2.27	Over
32	Malvaceae	7	114	0.5	<0.001	6.14	2.5	12.24	Over		7	5572	1.7	<0.001	0.13	0.05	0.26	Under
33	Primulaceae	6	138	0.6	<0.001	4.35	1.61	9.22	Over		6	3344	1	<0.001	0.18	0.07	0.39	Under
34	Campanulaceae	6	384	1.7	1	1.56	0.58	3.37	NS		6	2556	0.8	<0.001	0.23	0.09	0.51	Under
35	Onagraceae	6	43	0.2	<0.001	13.95	5.3	27.93	Over		6	735	0.2	0.006	0.82	0.3	1.77	Over
36	Caprifoliaceae	5	342	1.5	1	1.46	0.48	3.38	NS		5	1110	0.3	0.428	0.45	0.15	1.05	NS
37	Frankeniaceae	5	10	0	<0.001	50	18.71	81.29	Over		5	83	0	<0.001	6.02	1.98	13.5	Over
38	Scrophulariaceae	5	458	2	0.237	1.09	0.36	2.53	NS		5	2064	0.6	0.024	0.24	0.08	0.56	Under
39	Resedaceae	5	60	0.3	<0.001	8.33	2.76	18.39	Over		5	117	0	<0.001	4.27	1.4	9.69	Over
40	Aizoaceae	5	9	0	<0.001	55.56	21.2	86.3	Over		5	1808	0.5	0.147	0.28	0.09	0.64	NS
41	Araceae	5	57	0.2	<0.001	8.77	2.91	19.3	Over		5	4452	1.3	<0.001	0.11	0.04	0.26	Under
42	Ericaceae	4	61	0.3	<0.001	6.56	1.82	15.95	Over		4	4611	1.4	<0.001	0.09	0.02	0.22	Under
43	Rutaceae	4	37	0.2	<0.001	10.81	3.03	25.42	Over		4	2245	0.7	0.002	0.18	0.05	0.46	Under
44	Apocynaceae	4	49	0.2	<0.001	8.16	2.27	19.6	Over		4	6728	2	<0.001	0.06	0.02	0.15	Under
45	Oleaceae	4	15	0.1	<0.001	26.67	7.79	55.1	Over		4	772	0.2	0.106	0.52	0.14	1.32	NS
46	Anacardiaceae	4	10	0	<0.001	40	12.16	73.76	Over		4	949	0.3	0.352	0.42	0.11	1.08	NS
47	Asphodelaceae	4	39	0.2	<0.001	10.26	2.87	24.22	Over		4	1259	0.4	1	0.32	0.09	0.81	NS
48	Potamogetonaceae	4	31	0.1	<0.001	12.9	3.63	29.83	Over		4	121	0	<0.001	3.31	0.91	8.25	Over
49	Rhamnaceae	3	47	0.2	<0.001	6.38	1.34	17.54	Over		3	1192	0.4	0.806	0.25	0.05	0.73	NS
50	Liliaceae	3	189	0.8	0.203	1.59	0.33	4.57	NS		3	782	0.2	0.438	0.38	0.08	1.12	NS
51	Tamaricaceae	3	32	0.1	<0.001	9.38	1.98	25.02	Over		3	112	0	<0.001	2.68	0.56	7.63	Over
52	Zygophyllaceae	3	38	0.2	<0.001	7.89	1.66	21.38	Over		3	296	0.1	0.002	1.01	0.21	2.93	Over
53	Celastraceae	2	7	0	<0.001	28.57	3.67	70.96	Over		2	1406	0.4	0.143	0.14	0.02	0.51	NS
54	Myricaceae	2	2	0	<0.001	100	15.81	100	Over		2	56	0	<0.001	3.57	0.44	12.31	Over
55	Aquifoliaceae	2	2	0	<0.001	100	15.81	100	Over		2	571	0.2	0.256	0.35	0.04	1.26	NS
56	Cucurbitaceae	2	11	0	<0.001	18.18	2.28	51.78	Over		2	1095	0.3	0.596	0.18	0.02	0.66	NS
57	Linaceae	2	86	0.4	0.041	2.33	0.28	8.15	Over		2	289	0.1	0.026	0.69	0.08	2.48	Over
58	Rafflesiaceae (now Cytinaceae)	2	2	0	<0.001	100	15.81	100	Over		NA	NA	NA	NA	NA	NA	NA	NA
59	Iridaceae	2	335	1.5	0.253	0.6	0.07	2.14	NS		2	2641	0.8	<0.001	0.08	0.01	0.27	Under
60	Acanthaceae	1	13	0.1	0.007	7.69	0.19	36.03	Over		1	5627	1.7	<0.001	0.02	0	0.1	Under
61	Araliaceae	1	10	0	0.004	10	0.25	44.5	Over		1	1698	0.5	0.003	0.06	0	0.33	Under
62	Cynomoriaceae	1	1	0	<0.001	100	2.5	100	Over		1	1	0	<0.001	100	2.5	100	Over
63	Gentianaceae	1	94	0.4	0.319	1.06	0.03	5.79	NS		1	1916	0.6	<0.001	0.05	0	0.29	Under
64	Molluginaceae	1	5	0	0.001	20	0.51	71.64	Over		1	104	0	0.032	0.96	0.02	5.24	Over
65	Portulacaceae	1	12	0.1	0.006	8.33	0.21	38.48	Over		1	157	0	0.071	0.64	0.02	3.5	NS
66	Salicaceae	1	75	0.3	0.217	1.33	0.03	7.21	NS		1	1395	0.4	0.036	0.07	0	0.4	Under
67	Sapotaceae	1	1	0	<0.001	100	2.5	100	Over		1	1375	0.4	0.053	0.07	0	0.4	NS
68	Thymelaeaceae	1	56	0.2	0.127	1.79	0.05	9.55	NS		1	977	0.3	0.542	0.1	0	0.57	NS
69	Alismataceae	1	13	0.1	0.007	7.69	0.19	36.03	Over		1	122	0	0.044	0.82	0.02	4.48	Over
70	Arecaceae	1	4	0	<0.001	25	0.63	80.59	Over		1	2680	0.8	<0.001	0.04	0	0.21	Under
71	Cymodoceaceae	1	6	0	0.002	16.67	0.42	64.12	Over		1	17	0	<0.001	5.88	0.15	28.69	Over
72	Dioscoreaceae	1	5	0	0.001	20	0.51	71.64	Over		1	668	0.2	1	0.15	0	0.83	NS
73	Hydrocharitaceae	1	12	0.1	0.006	8.33	0.21	38.48	Over		1	142	0	0.059	0.7	0.02	3.86	NS
74	Typhaceae	1	14	0.1	0.008	7.14	0.18	33.87	Over		1	65	0	0.013	1.54	0.04	8.28	Over
Stats:
Mediterranean
Over-Represented	58	0.784
Under-Represented	3	0.041
Not Significant	13	0.176
Global
Over-Represented	23	0.311
Under-Represented	26	0.351
Not Significant	24	0.324
