## Supplementary Data S10 for "Trait-dependent diversification and spatio-ecological limits drive angiosperm diversity unevenness across the Canary Islands archipelago"

### Sheet: Sheet1
Illustrations Used in Figure 2
Sort	Source	Plate Number	Artist	Volume number	Issue	Year	Link	Family	Published as	Accepted Name	Corresponding Radiation
1	Curtis's Botanical Magazine	7847	M. Smith	128	1	1902	https://www.biodiversitylibrary.org/item/14256#page/137/mode/1up	Boraginaceae	Echium wildpretii	Echium wildpretii	Echium
2	Hortus Romanus juxta systems Tournefortianum paulo	T3-58	NA	6	1	1780	https://digitalcollections.nypl.org/items/510d47dd-caab-a3d9-e040-e00a18064a99/book?parent=7446a6c0-c5f0-012f-41c0-58d385a7bc34#page/265/mode/2up	Lamiaceae	Sideritis hirsuta procumbens	Sideritis hirsuta	Sideritis
3	Contributions to the flora of Mentone, and to a winter flora of the Riviera, including the coast from Marseilles to Genoa	32	Vincent Brooks	1	1	1871	https://www.biodiversitylibrary.org/item/44842#page/138/mode/1up	Lamiaceae	Micromeria piperella	Micromeria marginata	Micromeria
4	Curtis's Botanical Magazine	8508	M. Smith	139	1	1913	https://www.biodiversitylibrary.org/item/14265#page/118/mode/1up	Asteraceae	Centaurea crasifolia	Cheirolophus crassifolius	Cheirolophus
5	Curtis's Botanical Magazine	2988	W.J. Hooker	4	1	1830	https://www.biodiversitylibrary.org/item/14217#page/104/mode/1up	Asteraceae	Crepis macrorhiza	Tolpis macrorhiza	Tolpis
6	Curtis's Botanical Magazine	5219	W.H. Fitch	86	1	1860	https://www.biodiversitylibrary.org/item/14362#page/194/mode/1up	Asteraceae	Sonchus gummifer	Sonchus gummifer	Sonchus
7	Curtis's Botanical Magazine	3215	W.J. Hooker	60	1	1833	https://www.biodiversitylibrary.org/item/14339#page/31/mode/1up	Asteraceae	Cineraria tussilaginis	Pericallis tussilaginis	Pericallis
8	Curtis's Botanical Magazine	8644	M. Smith	142	1	1916	https://www.biodiversitylibrary.org/item/14268#page/13/mode/1up	Asteraceae	Chrysanthemum foeniculaceum	Argyranthemum foeniculaceum	Argyranthemum
9	Curtis's Botanical Magazine	5153	W.H. Fitch	85	1	1859	https://www.biodiversitylibrary.org/item/14344#page/203/mode/1up	Plumbaginaceae	Statice arborea	Limonium arboreum	Limonium
10	Curtis's Botanical Magazine	677	S.T. Edwards	18	1	1803	https://www.biodiversitylibrary.org/item/14296#page/208/mode/1up	Caryophyllaceae	Silene vespertina	Silene bellidifolia	Silene
11	Curtis's Botanical Magazine	1963	NA	45	1	1818	https://www.biodiversitylibrary.org/item/14329#page/61/mode/1up	Crassulaceae	Sempervivum glutinosum	Aeonium glutinosum	Aeonium Alliance
12	Bilder ur Nordens Flora	201	Lindman C.A.M.	1	1	1922	https://www.biodiversitylibrary.org/item/39907#page/419/mode/1up	Brassicaceae	Crambe maritima	Crambe maritima	Crambe
13	Willkomm, H.M., Icones et descriptiones plantarum, novarum criticarum et rariorum Europae austro-occidentalis, praecipue Hispaniae (1852-1856)	145	H.M. Willkomm	2	1	1852-1856	https://bibdigital.rjb.csic.es/viewer/9780/?offset=#page=254&viewer=picture&o=bookmark&n=0&q=	Cistaceae	Helianthemum teneriffae	Helianthemum teneriffae	Helianthemum
14	Curtis's Botanical Magazine	3321	W.J Hooker	61	1	1834	https://www.biodiversitylibrary.org/item/14340#page/100/mode/1up	Euphorbiaceae	Euphorbia atropurpurea	Euphorbia atropurpurea	Euphorbia
15	Curtis's Botanical Magazine	6733	M. Smith	110	1	1884	https://www.biodiversitylibrary.org/item/14238#page/11/mode/1up	Fabaceae	Lotus peliorhynchus	Lotus berthelotii	Lotus
