## Supplementary Data S11 for "Trait-dependent diversification and spatio-ecological limits drive angiosperm diversity unevenness across the Canary Islands archipelago"

### Sheet: Sheet1
Type 2 Proportion calculation for Else vs Insular Woody DAISIE analysis.
The number of herbaceous Mediterranean species in the most recent common ancestral lineage for all IW lineages (including those which are not majority IW but have IW species) are summed to give the proportion (column H divided by mainland pool size)
Clade_name	tip.label	Status	Species	IW Species	Majority Growth Form of Lineage	Continental Lineage	Continental Species no.	Herbaceous Cont. sp.	Notes	Reference
Bassia tomentosa	Amaranthaceae_Bassia_tomentosa_Morocco_P05073882	Endemic	1	1	Insular Woodiness	Bassia	9	6	tomentosa included in mainland pool, removed from est.	Weigelt et al. 2020; Brown et al. 2023; Poppenwimer et al. 2023
Bosea yervamora	Amaranthaceae_Bosea_yervamora_Canary_Islands_ODN40	Endemic	1	1	Insular Woodiness	Bosea	1	0	MRCA also IW	Weigelt et al. 2020; Brown et al. 2023; Poppenwimer et al. 2023
Brassica bourgeaui	Brassicaceae_Brassica_bourgeaui_Canary_Islands_ODN155	Endemic	1	1	Insular Woodiness	Brassica (napus, rapa, oleracea, cretica, hilarionis, macrocarpa, villosa, rupestris, montana, insularis)	10	5	B. insularis, cretica, hilarionis, macrocarpa, rupestris are woody	K. Hendriks 2024, unpublished data; Weigelt et al. 2020; Brown et al. 2023; Poppenwimer et al. 2023
Euphorbia canariensis	Euphorbiaceae_Euphorbia_canariensis_Canary_Islands_RB353	Endemic	1	1	Insular Woodiness	Euphorbia (sessiliflora, lacei, epiphylloides)	199	181	Cannot easily discern relationships within the genus, all herbaceous Med species taken.	Coello et al. 2024; Barres et al. 2011; Riina et al. 2013; Weigelt et al. 2020; Brown et al. 2023; Poppenwimer et al. 2023
Euphorbia handiensis	Euphorbiaceae_Euphorbia_handiensis_Canary_Islands_RB535	Endemic	1	1	Insular Woodiness	Euphorbia (officianarum (previously E. echinus), resinifera)	0	0	Zero as to not duplicate values used for all species in row above
Euphorbia mellifera	Euphorbiaceae_Euphorbia_mellifera_Canary_Islands_RB348	Endemic	1	1	Insular Woodiness	Euphorbia (illirica, palustris, haussknetchii, akenocarpa, microsphaera, platyphyllos, valerianifolia, stricta, spinosa, sultan-hassei, acanthothamnos, verrucosa, montenegrina, flavicoma, squamigera, paniculata, clementei, corallioides, ceratocarpa, orientalis, oblongata, capitulata, macrocarpa, dulcis, squamosa, angulata, fragifera, epithymoides, pyrenaica, procera)	0	0	Zero as to not duplicate values used for all species in row above
Ixanthus viscosus	Gentianaceae_Ixanthus_viscosus_Canary_Islands_RB481	Endemic	1	1	Insular Woodiness	Blackstonia	4	4		Weigelt et al. 2020; Brown et al. 2023; Poppenwimer et al. 2023
Rubia fruticosa	Rubiaceae_Rubia_fruticosa_Canary_Islands_RB996	Non_endemic	1	1	Insular Woodiness	Rubia	8	8	All taken as no phylogeny could be found	Weigelt et al. 2020; Brown et al. 2023; Poppenwimer et al. 2023
Urtica morifolia	Urticaceae_Urtica_morifolia_Canary_Islands_RB796	Endemic	1	1	Insular Woodiness	Urtica (fragilis, ruprestris, urens, membranacea)	4	4	U. fragilis & rupestris sister to IW morifolia; whereas urens and membranacea are sister to the IW ferox in New Zealand so are included for their potential to evolve IW.	Grosse-Veldmann et al. 2016; Weigelt et al. 2020; Brown et al. 2023; Poppenwimer et al. 2023
Malva phoenica	NA	Endemic	1	1	Insular Woodiness	Malva	39	39	Weigelt et al. 2020; Brown et al. 2023; Poppenwimer et al. 2023
Rumex	NA	Endemic	1	1	Insular Woodiness	Rumex	71	71	Weigelt et al. 2020; Brown et al. 2023; Poppenwimer et al. 2023
Atractylis arbuscula	Asteraceae_Atractylis_arbuscula_Canary_Islands_Atr_arb	Endemic	2	2	Insular Woodiness	Atractylis	20	20	All treated as herbaceous, 2 woody in R, 7 herbs, 11 Nas	Weigelt et al. 2020; Brown et al. 2023; Poppenwimer et al. 2023
Ononis christii	Fabaceae_Ononis_christii_Canary_Islands_RB434	Endemic	2	1	Insular Woodiness	Ononis (thompsonii, maweana, variegata, leucotricha, pinnata, laxiflora, dentata, filicaulis, pendula, verae, macrosperma, reclinata, baetica, cossoniana, diffusa, villossisima, mitissima, serrata, tournefortii, hirta, varelae, megalostachys, rosea, alopecuroides, hispida, oligophylla, alba, spinosa, reuteri)	29	26	Clade a polytomy in phylogeny, including all species for posterity as relationships cannot be resolved	Turini et al. 2010; Weigelt et al. 2020; Brown et al. 2023; Poppenwimer et al. 2023
Lavandula buchii	Lamiaceae_Lavandula_buchii_Canary_Islands_RB499	Endemic	2	2	Insular Woodiness	Lavandula (mairei, tenuisecta, coronpifolia, rejdalii, pubescens, antineae, multifida, marocanna)	0	0	Same clade as above lineage	Weigelt et al. 2020; Brown et al. 2023; Poppenwimer et al. 2023
Salvia broussonetii	Lamiaceae_Salvia_broussonetii_Canary_Islands_RB575	Endemic	2	2	Insular Woodiness	Salvia	135	134	Cannot accurately define relationships based on publishd phylogenies due to poor resolution and disagreeing topologies. Including everything except S. fruticosa & pomifera which is woody	Will and Classen-Bockhoff 2017; Kriebel et al. 2019; Weigelt et al. 2020; Brown et al. 2023; Poppenwimer et al. 2023
Limonium bollei	Plumbaginaceae_Limonium_bollei_Canary_Islands_RB1402	Endemic	2	1	Insular Woodiness	Limonium	0	0	Zero as to not duplicate values used for all species in row above	Weigelt et al. 2020; Brown et al. 2023; Poppenwimer et al. 2023
Gesnouinia arborea	Urticaceae_Gesnouinia_arborea_Canary_Islands_RB1308	Endemic	2	1	Insular Woodiness	Parietaria (judaica, officianlis, cretica); Soleirolia soleirolia	4	3	Soleirolia soleirolia included as nested in Gesnouinia clade. P. cretica is woody	Schussler et al. 2019; Weigelt et al. 2020; Brown et al. 2023; Poppenwimer et al. 2023
Bethencourtia hermosae	Asteraceae_Bethencourtia_hermosae_Canary_Islands_Bet_her	Endemic	3	3	Insular Woodiness	Jacobaea	37	37	All treated as herbaceous, 2 woody in R	Weigelt et al. 2020; Brown et al. 2023; Poppenwimer et al. 2023
Lobularia canariensis	Brassicaceae_Lobularia_canariensis_Canary_Islands_ODN165	Endemic	3	1	Insular Woodiness	Lobularia	4	4		Weigelt et al. 2020; Brown et al. 2023; Poppenwimer et al. 2023
Convolvulus caput-medusae	Convolvulaceae_Convolvulus_caput-medusae_Canary_Islands_RB340	Endemic	3	3	Insular Woodiness	Convolvulus (chondrilloides, trabutianus, cneorum, lanuginosus, dorycnium, argyracanthus, turrillianus, argyrothamnos, holosericeus, boiserrieri, carduchorum, mazicum, libanoticus, commutatus, calvertii)	15	14	dorycinium woody	Clade from Carine et al. 2004 & Mitchell et al. 2016; Weigelt et al. 2020; Brown et al. 2023; Poppenwimer et al. 2023
Lotus broussonetii	Fabaceae_Lotus_broussonetii_Canary_Islands_RB418	Endemic	3	3	Insular Woodiness	Lotus (glinoides)	1	1	Shared ancestors with Lotus radiation, in one cell to avoid duplication of number of species	Jaen-Molina et al. 2021; Weigelt et al. 2020; Brown et al. 2023; Poppenwimer et al. 2023
Lavandula bramwellii	Lamiaceae_Lavandula_bramwellii_Canary_Islands_RB514	Endemic	3	3	Insular Woodiness	Lavandula (mairei, tenuisecta, coronpifolia, rejdalii, pubescens, antineae, multifida, marocanna)	8	8		Weigelt et al. 2020; Brown et al. 2023; Poppenwimer et al. 2023
Digitalis canariensis	Plantaginaceae_Digitalis_canariensis_Canary_Islands_ODN51	Endemic	3	3	Insular Woodiness	Digitalis	21	21	D. obscura not woody enough	Weigelt et al. 2020; Brown et al. 2023; Poppenwimer et al. 2023
Plantago arborescens	Plantaginaceae_Plantago_arborescens_Canary_Islands_RB981	Endemic	3	3	Insular Woodiness	Plantago	59	58	P. mauritanica is woody, cannot accurately resolve relationships.	Weigelt et al. 2020; Brown et al. 2023; Poppenwimer et al. 2023
Scrophularia calliantha	Scrophulariaceae_Scrophularia_smithii_Canary_Islands_RB993	Endemic	3	1	Perennial Herbaceous	Scrophularia (lucida, canina, frutescens, oblongifolia, pyrenaica, macrorrhyncha, herminii, oxyrhyncha, sublyrata, grandiflora, valdesii, auriculata, laevigata, sambucifolia, eriocalyx, auriculata, viciosoi, trifoliata, grandiflora, laxiflora, scorodonia, tanacetifolia)	22	21	S. frutescens in woody	Scheunert and Heubl 2014; Weigelt et al. 2020; Brown et al. 2023; Poppenwimer et al. 2023
Erysimum albescens	Brassicaceae_Erysimum_albescens_Canary_Islands_RB359	Endemic	4	4	Insular Woodiness	Erysimum (ibericum, myriophyllum, nevadense, linifilium, grandiflorum, popovii, semperflorens)	7	7	This clade is sister to American clade, rest of Med. Erysimum not included as the genus is polyphyletic	K. Hendriks 2024, unpublished data; Weigelt et al. 2020; Brown et al. 2023; Poppenwimer et al. 2023
Carlina	NA	Non_endemic	5	3	Insular Woodiness	Carlina	20	20	Weigelt et al. 2020; Brown et al. 2023; Poppenwimer et al. 2023
Convolvulus	Convolvulaceae_Convolvulus_canariensis_Canary_Islands_ODN66	Endemic	6	5	Insular Woodiness	Convolvulus (gharbensis, siculus, supinus, sabatius, tricolor, humilis, glomeratus, arvensis, valentinus, betonicifolius, pentapetaloides; Calystegia sepium, silvatica, soldenalla)	14	14	Clade from Carine et al. 2004 & Mitchell et al. 2016	Clade from Carine et al. 2004 & Mitchell et al. 2016; Weigelt et al. 2020; Brown et al. 2023; Poppenwimer et al. 2023
Gonospermum canariense	Asteraceae_Gonospermum_canariense_Canary_Islands_Gon_canLP	Endemic	7	7	Insular Woodiness	Tanacetum	57	57	All treated as herbaceous (Tanacetum), 2 woody subshrubs in R	Weigelt et al. 2020; Brown et al. 2023; Poppenwimer et al. 2023
Descurainia artemisioides	Brassicaceae_Descurainia_artemisioides_Canary_Islands_RB328	Endemic	7	7	Insular Woodiness	Descurainia	4	4		Goodson et al. 2006; Weigelt et al. 2020; Brown et al. 2023; Poppenwimer et al. 2023
Silene	Caryophyllaceae_Silene_pogonocalyx_Canary_Islands_ODN78	Endemic	9	1	Perennial Herbaceous	Silene (otites, saxitilis, acaulis, paradoxa, schwarzenbergeri, aristidis, fruticosa, gigantea, conglomeratica, saxifraga, congesta, leptoclada, flavensis, viridiflora, nutans, oligantha, melzheimeri, orphanidis, multicaulis, linoides, cythnia, andryalifolia, italica, waldsteinii, nodulosa, damboldtiana, longicilia, hifacensis, nemoralis)	29	28	We only include S. sect. Siphonomorpha, with the specimens listed in Jafari et al. 2020 in the mainland clade. S. fruticosa is IW in Malta	Jafari et al. 2020; Weigelt et al. 2020; Brown et al. 2023; Poppenwimer et al. 2023
Pericallis	Asteraceae_Pericallis_hansenii_Canary_Islands_Per_han	Endemic	13	1	Perennial Herbaceous	Cineraria	0	0	MRCA from sub-Saharan Africa, no Med. Representatives	Weigelt et al. 2020; Brown et al. 2023; Poppenwimer et al. 2023
Crambe	Brassicaceae_Crambe_arborea_Canary_Islands_ODN61	Endemic	13	13	Insular Woodiness	Crambe	8	8		Weigelt et al. 2020; Brown et al. 2023; Poppenwimer et al. 2023
Limonium	Plumbaginaceae_Limonium_arboreum_Canary_Islands_K4	Endemic	17	17	Insular Woodiness	Limonium	346	346	All Med. species, minus the representatives of L. sect. Limonium which are Med. species but separate lineage to the CI MRCA group	Koutroumpa et al. 2021; Weigelt et al. 2020; Brown et al. 2023; Poppenwimer et al. 2023
Lotus	Fabaceae_Lotus_emeroides_Canary_Islands_ODN97	Endemic	19	5	Perennial Herbaceous	Lotus (weilleri, villicarpus, graecus, marocannus, arenarius, joyli, lanuginosus, aegaeus, aduncus, lalambensis, tetragonolobus, edulis, polyphyllos, simonae, halophilus, cytisoides)	16	16	L. platyphyllos and marocannus are woody in R but treated as herbaceous here	Jaen-Molina et al. 2021; Weigelt et al. 2020; Brown et al. 2023; Poppenwimer et al. 2023
Argyranthemum	Asteraceae_Argyranthemum_adauctum_adauctum_Canary_Islands_Arg_adaada	Endemic	20	20	Insular Woodiness	Glebionis, Ismelia, and Heteranthemis	4	4	Glebionis, Ismelia, and Heteranthemis used & totals summed	Weigelt et al. 2020; Brown et al. 2023; Poppenwimer et al. 2023
Micromeria	Lamiaceae_Micromeria_benthamii_Canary_Islands_RB495	Endemic	21	21	Insular Woodiness	Micromeria	33	33	Woody species in R are not woody enough	Weigelt et al. 2020; Brown et al. 2023; Poppenwimer et al. 2023
Echium	Boraginaceae_Echium_acanthocarpum_Canary_Islands_RB511	Endemic	24	21	Insular Woodiness	Echium	49	49		Weigelt et al. 2020; Brown et al. 2023; Poppenwimer et al. 2023
Sideritis	Lamiaceae_Sideritis_amagroi_Canary_Islands_RB503	Endemic	27	27	Insular Woodiness	Sideritis	108	108	98 per R script, treating all as herbacoeus	Weigelt et al. 2020; Brown et al. 2023; Poppenwimer et al. 2023
Sonchus	Asteraceae_Sonchus_acaulis_Canary_Islands_Son_acaGC	Endemic	31	21	Insular Woodiness	Sonchus	21	20	suberosus is definitely woody, rest treated as herbaceous	Weigelt et al. 2020; Brown et al. 2023; Poppenwimer et al. 2023
Aeonium Alliance	Crassulaceae_Aeonium_dodrantale_Canary_Islands_ODN18	Endemic	63	27	Insular Woodiness	Sedum (S. caeruleum, S. jaccardianum, S. maurum, S. modestum, S. pubescens, S. versicolor, S. gattefossei)	7	7	S. surculosum is now Monanthes	T. Messerschmid 2024, pers. comm.; F. Lens 2024, unpublished data; Weigelt et al. 2020; Brown et al. 2023; Poppenwimer et al. 2023
