## Supplementary Data S13 for "Trait-dependent diversification and spatio-ecological limits drive angiosperm diversity unevenness across the Canary Islands archipelago"

### Sheet: Table 1
Comparison of our colonisation times with publishee estimates. Data table adapted from Garcia-Verdugo et al. (2019) and expanded with data from Hooft van Huysduynen et al. 2021 and Martin-Hernanz et al. (2023).
Lineage	Our_stem_age	Our_min_stem	Our_max_stem	Our_crown	Our_min_crown	our_max_crown	Stem age (My)	Min_stem_age	Max_stem_age	Crown age (My)	Min_crown_age	Max_crown_age	Reference/s
Adenocarpus spp.	8.0942	5.532	11.843	8.09	5.19	11.84	3.1	1.3	4.9	?			Cubas et al. 2010
Aeonium Alliance	38.07	27.71	50.27	16.82	12.07	23.44	9.7	5.6	13.7	6.8	3.8	9.7	Kondraskov et al. 2015
Anagyris latifolia Brouss. ex Willd.	3.6296	2.435	5.411	NA	NA	NA	8.2	3.7	12.7	1.9	0.1	4	Ortega-Olivencia & Catalan 2009
Apollonias barbujana (Cav.) Bornm.	16.3936	11.809	22.757	NA	NA	NA	3.8	1.7	6.2	1.1	0.3	2.1	Li et al. 2011; Kondraskov et al. 2012, 2015
Arbutus canariensis Veill.	5.4887	3.664	8.222	4.27	2.86	6.37	10.5	7.5	14.1	?			Hileman et al. 2001; Kondraskov et al. 2015
Argyranthemum spp.	7.9	5.38	11.61	4.27	2.86	6.37	2.2	1.5	3	2.48	1.84	3.04	Francisco-Ortega et al. 1996, 1997; White et al. 2020
Artemisia thuscula Cav.	3.8731	2.377	6.311	NA	NA	NA	3.84	0.04	6.2	<1.0			Malik et al. 2017
Bituminaria bituminosa (L.) C. H. Stirt.	1.3746	0.84	2.248	NA	NA	NA	1.4	0.2	2.9	<1.0			Bello 2015; García-Verdugo et al. unpublished
Bosea yervamora	10.4904	7.702	14.288	NA	NA	NA	5.71	1.75	11.61	1.67	0.37	3.35	Martin-Hernanz et al. 2023
Bryonia verrucosa	6.3851	4.256	9.579	NA	NA	NA	5.19	2.41	8.56	1.74	0.23	3.17	Martin-Hernanz et al. 2023
Bystropogon sect. Canariense	4.65	3.01	7.18	2.84	1.74	4.61	6.4	2.5	10	?			Trusty et al. 2005; Kondraskov et al. 2015
Campanula erinus L.	1.0214	0.668	1.562	NA	NA	NA	3.4	1	6.4	0.1	0	0.1	Menezes et al. 2018
Campanula occidentalis Y. Nyman	9.8582	6.292	15.446	NA	NA	NA	4.9	3	9	0.2	0.1	0.5	García-Aloy et al. 2017
Camptoloma canariense (Webb & Berthel.) Hilliard	6.9582	4.737	10.221	0.4462	0.245	0.812	5.5	2.3	10.6	?			Oxelman et al. 2005; Pokorny et al. 2015
Campylanthus salsoloides (L. f.) Roth	4.8665	3.289	7.2	NA	NA	NA	0.9	0.2	1.7	0.7			Affenzeller et al. 2018
Canarina canariensis (L.) Vatke	9.9499	6.977	14.191	NA	NA	NA	6.4	3.4	9.8	0.9	0.5	1.4	Mairal et al. 2015
Cheirolophus spp.	4.17	2.72	6.41	2.91	1.78	4.76	8.5	4.7	12.5	1.7	0.8	2.9	Vitales et al. 2014
Chrysojasminum odoratissimus	4.7103	3.148	7.047	4.4117	2.714	7.047	14.86	5.79	26.03	4.79	1.25	9.44	Martin-Hernanz et al. 2023
Cicer canariense A. Santos & G. P. Lewis	1.5595	0.911	2.67	NA	NA	NA	3.4	0.6	7.8	?			Javadi et al. 2007; Pokorny et al. 2015
Cistus spp.	8.75	6.18	12.38	7.47	4.79	11.65	1.2	0.5	2	0.3	0.1	0.9	Guzmán & Vargas 2010
Convolvulus - lineage I	8.99	5.53	14.25	3.05	1.84	5.06	1.6	0.4	2.8	0.8	0.2	1.4	Carine et al. 2004; Carine 2005
Convolvulus - lineage II	4.7503	3.299	6.841	1.9755	1.278	3.059	1.5	0.35	2.65	0.59	0.07	1.11	Carine et al. 2004; Carine 2005
Crambe spp.	6.09	3.3	11.25	2.96	1.55	5.65	14.9	9.3	20.3	8.2	3.9	12.5	Francisco-Ortega et al. 2002; Kim et al. 2008
Echium spp.	6.07	3.51	10.03	3.2	1.69	6.04	7.9	4.3	11.1	3.7	1.5	5.9	Böhle et al. 1996; Kim et al. 2008
Erysimum spp.	2.3589	1.348	4.129	1.0045	0.542	1.863	0.8	0.5	1.1	<1.0			Moazzeni et al. 2014
Euphorbia balsamifera subsp. balsamifera Aiton	0.1892	0.009	4.129	NA	NA	NA	4.3	2.8	5.9	3.4	2.2	4.5	Villaverde et al. 2018
Euphorbia handiensis Burchard	7.962	4.774	13.28	NA	NA	NA	0.7	0.2	1.2	<1.0			Bruyns et al. 2011; Garcia-Verdugo et al. 2019
Euphorbia mellifera Aiton	8.77	5.541	13.881	NA	NA	NA	2.8	1.1	4.8	?			Barres et al. 2011; Pokorny et al. 2015
Euphorbia sect. Aphyllis	4.4365	2.632	7.478	1.99	1.14	3.47	9.81	8.76	10.86	6.92	5.37	8.47	Barres et al. 2011;Pokorny et al. 2015;Sun et al. 2016; Martin-Hernanz et al. 2023
Genista benehoavensis (Bolle ex Svent.) del Arco	5.8366	3.309	10.294	NA	NA	NA	2.8			?			Percy & Cronk 2002
Globularia spp.	1.6388	0.679	3.958	0.31	0.19	0.53	0.3	0.1	0.6	0.2			Affenzeller et al. 2018
Gonospermum spp.	7.7	5.42	10.93	4.03	2.71	5.98	3.1			?			Francisco-Ortega et al. 2001
Heberdenia excelsa (Aiton) Banks ex DC.	11.396	8.335	15.582	NA	NA	NA	4.56	2.5	5.7	1.07	0.28	2.11	Martins et al. 2003; Kondraskov et al. 2015; Martin-Hernanz et al. 2023
Hedera canariensis Willd.	14.7247	10.367	20.915	NA	NA	NA	6.6			0.9	0	3.9	Valcarcel et al. 2017
Helianthemum spp.	5.91	4.41	7.91	2.92	2.12	4.04	1.82	0.61	3.04	1.09	0.32	1.9	Albaladejo et al. 2021
Hypericum canariense L.	15.0056	9.374	24.021	NA	NA	NA	10.8	5.3	17.4	1.9	0.2	3.5	Dlugosch & Parker 2007; Meseguer et al. 2013; Pokorny et al. 2015
Hypericum spp.	5.1892	2.989	9.009	NA	NA	NA	5.2	2.4	9.3	4.4	2	6.6	Meseguer et al. 2013; Pokorny et al. 2015
Hypochaeris oligocephala (Svent. & Bramwell) Lack	22.7718	17.767	29.187	15.2632	10.937	21.3	1			<1.0			Cerbah et al. 1998; Tremetsberger et al. 2005
Isoplexis spp.	4	2.51	6.39	1.92	0.81	4.55	3.6	1.8	5.3	?			Bräuchler et al. 2004; Kondraskov et al. 2015
Ixanthus viscosus (Sm.) Griseb.	11.1749	7.772	16.067	NA	NA	NA	9.4	4.4	14.8	?			Thiv et al. 1999; Kondraskov et al. 2015
Kleinia neriifolia Haw.	1.2545	0.637	2.47	NA	NA	NA	3.3	2.3	4.2	1.4	0.9	1.9	García-Verdugo et al. 2019
Lactuca palmensis Bolle	1.431	0.819	2.499	NA	NA	NA	1.3	0.4	2.5	<1.0			Dias et al. 2018
Laurus novocanariensis Rivas-Mart. et al.	0.3254	0.161	0.657	NA	NA	NA	1.4	0.4	2.6	<1.0			Rodríguez‐Sánchez et al. 2009;Kondraskov et al. 2012
Limonium spp.	6.98	4.79	10.18	6.98	4.49	10.18	7.2			6			Lledó et al. 2005; Lledó et al. 2011
Lotus sect. Pedrosia s.l.	2.6	1.46	4.63	2.4	1.33	4.32	11.9	1.2	12.4	8.4	0.9	9.4	Ojeda et al. 2012
Micromeria spp.	13.14	9.13	18.9	4.54	3.12	6.62	9.6			8.4	4.2	12.6	Puppo et al. 2014
Neochamaelea pulverulenta (Vent.) Erdtman	16.1927	11.623	22.558	NA	NA	NA	17	9	24	?			Appelhans et al. 2012
Ocotea foetens (Aiton) Baill.	10.0924	7.025	14.498	NA	NA	NA	1.8	0.6	3.2	1.6	0.5	3.1	Chanderbali et al. 2001; Kondraskov et al. 2012, 2015
Olea - lineage I	3.0663	1.675	5.612	3.0663	1.59	5.612	2.6	1	3	?			Besnard et al. 2009; Olofsson et al. 2019
Pericallis spp.	7.66	4.37	13.22	3.84	2.17	6.81	>5.0			4.8	2.5	7.4	Jones et al. 2014
Periploca - lineage I	2.0871	1.349	3.229	NA	NA	NA	2.6	0.5	6.6	0.7	0.1	1.7	García-Verdugo et al. 2015, 2017, 2019
Persea indica (L.) C. K. Spreng.	14.9423	10.114	22.076	NA	NA	NA	2.6	0.9	4.7	0.9	0.8	1.9	Li et al. 2011; Kondraskov et al. 2012, 2015
Picconia excelsa (Aiton) DC.	9.6499	6.378	14.601	NA	NA	NA	5.2	1.3	12.7	?			Wallander & Albert 2000; Kondraskov et al. 2015
Pistacia atlantica	4.0374	2.695	6.048	1.15553	0.906	2.671	1.15	0.24	2.43				Martin-Hernanz et al. 2023
Pistacia lentiscus lineage 2 (Fuerteventura)	6.309	3.875	10.27	0.475	0.231	0.978	1.76	0.49	3.37				Martin-Hernanz et al. 2023
Plantago spp.	19.271	12.935	28.734	1.0238	0.566	1.85	1.5			<1.0			Ronsted et al. 2002
Pleiomeris canariensis (Willd.) A. DC.	6.8399	4.462	10.485	NA	NA	NA	2.8	0.5	3.9	?			Kondraskov et al. 2015
Plocama pendula Aiton	10.2575	6.83	15.405	NA	NA	NA	6.2	3.5	10.3	?			Backlund et al. 2007; Pokorny et al. 2015
Portulaca canariensis Danin & Reyes-Betancort	5.7279	3.734	8.786	NA	NA	NA	2.7			?			Ocampo & Columbus 2012
Prunus lusitanica subsp. hixa (Willd.) Franco	10.3686	7.242	14.846	NA	NA	NA	3.5	0.6	8	?			Kondraskov et al. 2015
Rubia fruticosa	9.1444	6.554	12.759	3.9965	2.556	6.25	6.69	3.2	12.4	2.1	1.1	5.4	Schaefer et al. unpublished; Martin-Hernanz et al. 2023
Ruta spp.	11.5789	8.075	16.085	3.74	2.45	5.72	17.04	8.14	27.37	8.1	2.7	14.9	Salvo et al. 2010
Salsola divaricata Masson ex Link in Buch	8.1915	3.229	9.133	NA	NA	NA	0.5	0.01	1	<1.0			Wen et al. 2010; Schüssler et al. 2017
Sambucus nigra subsp. palmensis (Link) R. Bolli	9.4095	5.994	14.772	NA	NA	NA	2.3	0.4	4.9	?			Eriksson & Donoghue 1997; Kondraskov et al. 2015
Scrophularia spp.	8.253	5.888	11.568	6.35	4.23	9.55	5.9	2.8	9.3	3.4	1.3	5.8	Navarro-Pérez et al. 2015
Sideritis spp.	8.04	5.06	12.78	4.34	2.59	7.28	11.9	6	17.8	3.3	1.2	5.4	Barber et al. 2007; Kim et al. 2008
Sideroxylon canariensis	13.5352	9.04	20.267	1.7528	1.003	3.063	37.73	26.07	56.07	7.99	3.28	15.08	Martin-Hernanz et al. 2023
Sonchus Alliance	13.96	9.71	19.57	7.56	4.97	11.51	13.2	7.7	18.7	8.5	3	13.9	Kim et al. 2008
Teline - lineage I	5.97	3.75	9.51	4.67	2.84	7.68	4			2.3			Percy & Cronk 2002; Percy et al. 2004
Viburnum rugosum Pers.	2.8392	1.77	4.555	NA	NA	NA	2.6	0.5	5.4	?			Clement et al. 2014; Kondraskov et al. 2015
Volutaria bollei (Sch.Bip. ex Bolle) Hansen & G. Kunkel	3.7049	2.404	5.709	NA	NA	NA	3	0.8	6.5	0.6			Calleja et al. 2016
Volutaria canariensis Wagenitz	3.7049	2.404	5.709	NA	NA	NA	?			1.1	0.1	3.3	Calleja et al. 2016
Wahlenbergia lobelioides subsp. lobelioides (L. f.) Link	4.1896	2.267	7.744				0.9	0.8	1.1	<1.0			Menezes et al. 2018
Summary Stats
This Study:
Mean Stem Age	7.77961
Mean Crown Age	4.1726
Published Estimates:
Mean Stem Age	5.55577
Mean Crown Age	3.02714
